# PINOT: An Intuitive Resource for Integrating Protein-Protein Interactions

**DOI:** 10.1101/788000

**Authors:** JE Tomkins, R Ferrari, N Vavouraki, J Hardy, RC Lovering, PA Lewis, LJ McGuffin, C Manzoni

## Abstract

The past decade has seen the rise of omics data, for the understanding of biological systems in health and disease. This wealth of data includes protein-protein interaction (PPI) derived from both low and high-throughput assays, which is curated into multiple databases that capture the extent of available information from the peer-reviewed literature. Although these curation efforts are extremely useful, reliably downloading and integrating PPI data from the variety of available repositories is challenging and time consuming.

We here present a novel user-friendly web-resource called PINOT (Protein Interaction Network Online Tool; available at http://www.reading.ac.uk/bioinf/PINOT/PINOT_form.html) to optimise the collection and processing of PPI data from the IMEx consortium associated repositories (members and observers) and from WormBase for constructing, respectively, human and *C. elegans* PPI networks.

Users submit a query containing a list of proteins of interest for which PINOT will mine PPIs. PPI data is downloaded, merged, quality checked, and confidence scored based on the number of distinct methods and publications in which each interaction has been reported. Examples of PINOT applications are provided to highlight the performance, the ease of use and the potential applications of this tool.

PINOT is a tool that allows users to survey the literature, extracting PPI data for a list of proteins of interest. The comparison with analogous tools showed that PINOT was able to extract similar numbers of PPIs while incorporating a set of innovative features. PINOT processes both small and large queries, it downloads PPIs live through PSICQUIC and it applies quality control filters on the downloaded PPI annotations (i.e. removing the need of manual inspection by the user). PINOT provides the user with information on detection methods and publication history for each of the downloaded interaction data entry and provides results in a table format that can be easily further customised and/or directly uploaded in a network visualization software.
