## Supplementary S2 for "PINOT: An Intuitive Resource for Integrating Protein-Protein Interactions"

### Sheet: Sheet1
STRINGENT filter				LENIENT filter
Group Name	Members	Code		Group Name	Members	Code
Co-immunoprecipitation	Co-immunoprecipitation	MI:0019		Co-immunoprecipitation	Co-immunoprecipitation	MI:0019
Co-immunoprecipitation	Anti-bait coIP	MI:0006		Co-immunoprecipitation	Anti-bait coIP	MI:0006
Co-immunoprecipitation	Anti-tag coIP	MI:0007		Co-immunoprecipitation	Anti-tag coIP	MI:0007
Co-immunoprecipitation	Immunodepleted coimmunoprecipitation	MI:0858		Co-immunoprecipitation	Immunodepleted coimmunoprecipitation	MI:0858
Affinity Purification & Mass Spectrometry	Pull Down	MI:0096		Affinity Purification & Mass Spectrometry	Pull Down	MI:0096
Affinity Purification & Mass Spectrometry	Tandem Affinity Puritication	MI:0676		Affinity Purification & Mass Spectrometry	Tandem Affinity Puritication	MI:0676
Affinity Purification & Mass Spectrometry	GST Pulldown	MI:0059		Affinity Purification & Mass Spectrometry	GST Pulldown	MI:0059
Affinity Purification & Mass Spectrometry	mass spectrometry study of hydrogen/deuterium exchange	MI:0944		Affinity Purification & Mass Spectrometry	mass spectrometry study of hydrogen/deuterium exchange	MI:0944
Affinity Purification & Mass Spectrometry	His pull down	MI:0061		Affinity Purification & Mass Spectrometry	His pull down	MI:0061
Affinity Purification & Mass Spectrometry	MS of complexes	MI:0069		Affinity Purification & Mass Spectrometry	MS of complexes	MI:0069
Affinity Purification & Mass Spectrometry	ion mobility mass spectrometry of complexes	MI:1246		Affinity Purification & Mass Spectrometry	ion mobility mass spectrometry of complexes	MI:1246
Affinity Purification & Mass Spectrometry	Detection by MS	MI:0943		Affinity Purification & Mass Spectrometry	Detection by MS	MI:0943
Affinity Purification & Mass Spectrometry	Interactome parallel affinity capture	MI:0963		Affinity Purification & Mass Spectrometry	Interactome parallel affinity capture	MI:0963
Enzyme	Enzymatic Assay	MI:0415		Enzyme	Enzymatic Assay	MI:0415
Enzyme	Protein Kinase Assay	MI:0424		Enzyme	Protein Kinase Assay	MI:0424
Enzyme	Phosphatase Assay	MI:0434		Enzyme	Phosphatase Assay	MI:0434
Enzyme	Protein Phosphatase Assay	MI:1019		Enzyme	Protein Phosphatase Assay	MI:1019
Enzyme	Clevage Assay	MI:0990		Enzyme	Clevage Assay	MI:0990
Enzyme	In-gel kinase assay	MI:0423		Enzyme	In-gel kinase assay	MI:0423
Enzyme	Protease assay	MI:0435		Enzyme	Protease assay	MI:0435
Enzyme	hydroxylase assay	MI:1000		Enzyme	hydroxylase assay	MI:1000
Enzyme	zymography	MI:0512		Enzyme	zymography	MI:0512
Enzyme	ATP ase assay	MI:0880		Enzyme	ATP ase assay	MI:0880
Enzyme	Cleavage reaction	MI:0194		Enzyme	Cleavage reaction	MI:0194
Enzyme	Dephosphorylation reaction	MI:0203		Enzyme	Dephosphorylation reaction	MI:0203
Enzyme	In gel phosphatase assay	MI:0514		Enzyme	In gel phosphatase assay	MI:0514
Enzyme	Polymerization	MI:0953		Enzyme	Polymerization	MI:0953
Enzyme	Phosphotransferase assay	MI:0841		Enzyme	Phosphotransferase assay	MI:0841
Enzyme	Kinase scintillation proximity assay	MI:0425		Enzyme	Kinase scintillation proximity assay	MI:0425
Enzyme	Sumoylation reaction	MI:0566		Enzyme	Sumoylation reaction	MI:0566
Enzyme	Deacetylase assay	MI:0406		Enzyme	Deacetylase assay	MI:0406
Enzyme	Neddylase assay	MI:1010		Enzyme	Neddylase assay	MI:1010
Enzyme	ribonuclease assay	MI:0920		Enzyme	ribonuclease assay	MI:0920
Enzyme	Acetylation reaction	MI:0192		Enzyme	Acetylation reaction	MI:0192
Enzyme	Acetylase assay	MI:0889		Enzyme	Acetylase assay	MI:0889
Enzyme	Ubiquitination Reaction	MI:0220		Enzyme	Ubiquitination Reaction	MI:0220
Enzyme	Ubiquitin Binding	MI:0443		Enzyme	Ubiquitin Binding	MI:0443
Enzyme	Ubiquitinase Assay	MI:0997		Enzyme	Ubiquitinase Assay	MI:0997
Enzyme	lipoprotein cleavage assay	MI:0991		Enzyme	lipoprotein cleavage assay	MI:0991
Enzyme	GTP/GDP Exchange assay	MI:0949		Enzyme	GTP/GDP Exchange assay	MI:0949
Enzyme	Sumoylation assay	MI:1008		Enzyme	Sumoylation assay	MI:1008
Enzyme	GTPase assay	MI:0419		Enzyme	GTPase assay	MI:0419
Enzyme	Deubiquitinase assay	MI:0998		Enzyme	Deubiquitinase assay	MI:0998
Arrays	Protein Array	MI:0089		Arrays	Protein Array	MI:0089
Arrays	Peptide Array	MI:0081		Arrays	Peptide Array	MI:0081
Arrays	sandwich immunoassay	MI:0695		Arrays	sandwich immunoassay	MI:0695
Arrays	Array technology	MI:0008		Arrays	Array technology	MI:0008
Arrays	Antibody array	MI:0678		Arrays	Antibody array	MI:0678
Western-Blot	Far-Western-Blot	MI:0047		Western-Blot	Far-Western-Blot	MI:0047
Western-Blot	Anti tag western blot	MI:0705		Western-Blot	Anti tag western blot	MI:0705
Comigration/SDSpage	Comigration in gel electrophoresis	MI:0807		Comigration/SDSpage	Comigration in gel electrophoresis	MI:0807
Comigration/SDSpage	Comigration in SDS-PAGE	MI:0808		Comigration/SDSpage	Comigration in SDS-PAGE	MI:0808
Comigration/SDSpage	Comigration in nn denaturing gel elect.	MI:0404		Comigration/SDSpage	Comigration in nn denaturing gel elect.	MI:0404
Comigration/SDSpage	Blue Native page	MI:0276		Comigration/SDSpage	Blue Native page	MI:0276
Comigration/SDSpage	Electrophoresis Mobility Shift Assay	MI:0413		Comigration/SDSpage	Electrophoresis Mobility Shift Assay	MI:0413
Comigration/SDSpage	molecular weight estimation by autoradiography	MI:0821		Comigration/SDSpage	molecular weight estimation by autoradiography	MI:0821
Comigration/SDSpage	Electrophoresis mobility based method	MI:0982		Comigration/SDSpage	Electrophoresis mobility based method	MI:0982
Comigration/SDSpage	Electrophoretic mobility supershift assay	MI:0412		Comigration/SDSpage	Electrophoretic mobility supershift assay	MI:0412
Display technology	Display Technology	MI:0034		Display technology	Display Technology	MI:0034
Display technology	Phage Display	MI:0084		Display technology	Phage Display	MI:0084
Display technology	T7 Phage Display	MI:0108		Display technology	T7 Phage Display	MI:0108
Display technology	p8 filamentous phage display	MI:0900		Display technology	p8 filamentous phage display	MI:0900
Display technology	Lambda Phage Display	MI:0066		Display technology	Lambda Phage Display	MI:0066
Display technology	Filamentous Phage Display	MI:0048		Display technology	Filamentous Phage Display	MI:0048
Display technology	Bacterial Display	MI:0009		Display technology	Bacterial Display	MI:0009
Display technology	Yeast display	MI:0115		Display technology	Yeast display	MI:0115
Cross-linking	Cross-linking	MI:0030		Cross-linking	Cross-linking	MI:0030
Cross-linking	Protein CX with Bifunctional Reagent	MI:0031		Cross-linking	Protein CX with Bifunctional Reagent	MI:0031
Molecular Sieving	Molecular Sieving	MI:0071		Molecular Sieving	Molecular Sieving	MI:0071
Molecular Sieving	Affinity Chromatography	MI:0004		Molecular Sieving	Affinity Chromatography	MI:0004
Molecular Sieving	reverse phase chromatography	MI:0227		Molecular Sieving	reverse phase chromatography	MI:0227
Molecular Sieving	Chromatography technology	MI:0091		Molecular Sieving	Chromatography technology	MI:0091
Molecular Sieving	ion exchange chromatography	MI:0226		Molecular Sieving	ion exchange chromatography	MI:0226
Filter Binding	Filter Binding	MI:0049		Filter Binding	Filter Binding	MI:0049
Cosedimentation	Cosedimentation	MI:0027		Cosedimentation	Cosedimentation	MI:0027
Cosedimentation	field flow fractionation	MI:1022		Cosedimentation	field flow fractionation	MI:1022
Cosedimentation	Cosedimentation in solution	MI:0028		Cosedimentation	Cosedimentation in solution	MI:0028
Cosedimentation	Cosedimentation through density gradient	MI:0029		Cosedimentation	Cosedimentation through density gradient	MI:0029
ELISA	ELISA	MI:0411		ELISA	ELISA	MI:0411
Chromatin IP	Chromatin IP Assay	MI:0402		Chromatin IP	Chromatin IP Assay	MI:0402
Chromatin IP	chromatin immunoprecipitation array	MI:0225		Chromatin IP	chromatin immunoprecipitation array	MI:0225
Luminescence Based Mam Interactome Mapping	Luminescence Based Mam Interactome Mapping	MI:0729		Luminescence Based Mam Interactome Mapping	Luminescence Based Mam Interactome Mapping	MI:0729
Proximity Ligation Assay	Proximity Ligation Assay	MI:0813		Proximity Ligation Assay	Proximity Ligation Assay	MI:0813
Proximity Ligation Assay	Proximity-dependent biotin identification	MI:1314		Proximity Ligation Assay	Proximity-dependent biotin identification	MI:1314
Proximity Ligation Assay	BioID	MI:1313		Proximity Ligation Assay	BioID	MI:1313
Proximity Ligation Assay	Amplified luminescent proximity homogeneous assay	MI:0905		Proximity Ligation Assay	Amplified luminescent proximity homogeneous assay	MI:0905
Circular Dichroism	Circular Dichroism	MI:0016		Circular Dichroism	Circular Dichroism	MI:0016
Nuclear Magnetic Resonance	Nuclear Magnetic Resonance	MI:0077		Nuclear Magnetic Resonance	Nuclear Magnetic Resonance	MI:0077
Nuclear Magnetic Resonance	Solid state nmr	MI:1104		Nuclear Magnetic Resonance	Solid state nmr	MI:1104
X-ray cristallography	X-ray cristallography	MI:0114		X-ray cristallography	X-ray cristallography	MI:0114
X-ray cristallography	x-ray fiber diffraction	MI:0825		X-ray cristallography	x-ray fiber diffraction	MI:0825
X-ray cristallography	X-ray scattering	MI:0826		X-ray cristallography	X-ray scattering	MI:0826
Surface Plasmon Resonance	Surface Plasmon Resonance	MI:0107		Surface Plasmon Resonance	Surface Plasmon Resonance	MI:0107
Surface Plasmon Resonance	bio-layer interferometry	MI:0969		Surface Plasmon Resonance	bio-layer interferometry	MI:0969
Surface Plasmon Resonance	Surface plasmon resonance array	MI:0921		Surface Plasmon Resonance	Surface plasmon resonance array	MI:0921
Fluorescence Technology	Fluorescence Technology	MI:0051		Fluorescence Technology	Fluorescence Technology	MI:0051
Fluorescence Technology	Bimolecular Fluo. Complementation	MI:0809		Fluorescence Technology	Bimolecular Fluo. Complementation	MI:0809
Fluorescence Technology	Fluorescence Correlation Spectroscopy	MI:0052		Fluorescence Technology	Fluorescence Correlation Spectroscopy	MI:0052
Fluorescence Technology	Classical Fluorescence Spectroscopy	MI:0017		Fluorescence Technology	Classical Fluorescence Spectroscopy	MI:0017
Fluorescence Technology	Fluorescence Resonance Energy Transfer	MI:0055		Fluorescence Technology	Fluorescence Resonance Energy Transfer	MI:0055
Fluorescence Technology	kinase homogeneous time resolved fluorescence	MI:0420		Fluorescence Technology	kinase homogeneous time resolved fluorescence	MI:0420
Fluorescence Technology	Fluorescence Polarization Spectroscopy	MI:0053		Fluorescence Technology	Fluorescence Polarization Spectroscopy	MI:0053
Fluorescence Technology	Bioluminescence resonance energy transfer	MI:0012		Fluorescence Technology	Bioluminescence resonance energy transfer	MI:0012
Fluorescence Technology	Homogeneous time resolved fluorescence	MI:0510		Fluorescence Technology	Homogeneous time resolved fluorescence	MI:0510
Fluorescence Technology	Fluorescence recovery after photobleaching	MI:1016		Fluorescence Technology	Fluorescence recovery after photobleaching	MI:1016
Light Scattering	Light Scattering	MI:0067		Light Scattering	Light Scattering	MI:0067
Light Scattering	static light scattering	MI:0104		Light Scattering	static light scattering	MI:0104
Light Scattering	Dynamic Light Scattering	MI:0038		Light Scattering	Dynamic Light Scattering	MI:0038
Calorimetry	Isothermal Tritation Calorimetry	MI:0065		Calorimetry	Isothermal Tritation Calorimetry	MI:0065
Calorimetry	thermal shift binding	MI:1235		Calorimetry	thermal shift binding	MI:1235
Calorimetry	microscale thermophoresis	MI:1247		Calorimetry	microscale thermophoresis	MI:1247
Imaging Technique	Imaging Technique	MI:0428		Imaging Technique	Imaging Technique	MI:0428
Imaging Technique	Atomic Force Microscopy	MI:0872		Imaging Technique	Atomic Force Microscopy	MI:0872
Imaging Technique	Electron Microscopy	MI:0040		Imaging Technique	Electron Microscopy	MI:0040
Imaging Technique	Transmission Electron Microscopy	MI:0020		Imaging Technique	Transmission Electron Microscopy	MI:0020
Imaging Technique	Scanning electron microscopy	MI:1024		Imaging Technique	Scanning electron microscopy	MI:1024
Imaging Technique	Light Microscopy	MI:0426		Imaging Technique	Light Microscopy	MI:0426
Imaging Technique	3D Electron Microscopy	MI:0410		Imaging Technique	3D Electron Microscopy	MI:0410
Imaging Technique	Fluorescence Microscopy	MI:0416		Imaging Technique	Fluorescence Microscopy	MI:0416
Imaging Technique	Confocal Microscopy	MI:0663		Imaging Technique	Confocal Microscopy	MI:0663
Two Hybrid	Two Hybrid	MI:0018		Two Hybrid	Two Hybrid	MI:0018
Two Hybrid	Two Hybrid Array	MI:0397		Two Hybrid	Two Hybrid Array	MI:0397
Two Hybrid	Two Hybrid Pooling Approach	MI:0398		Two Hybrid	Two Hybrid Pooling Approach	MI:0398
Two Hybrid	Two Hybrid Fragment pooling approach	MI:0399		Two Hybrid	Two Hybrid Fragment pooling approach	MI:0399
Two Hybrid	Two Hybrid Prey Pooling Approach	MI:1112		Two Hybrid	Two Hybrid Prey Pooling Approach	MI:1112
Two Hybrid	Validated Two Hybrid	MI:1356		Two Hybrid	Validated Two Hybrid	MI:1356
Two Hybrid	Two hybrid fragment pooling approach	MI:0399		Two Hybrid	Two hybrid fragment pooling approach	MI:0399
Two Hybrid	barcode fusion genetics two hybrid	MI:2215		Two Hybrid	barcode fusion genetics two hybrid	MI:2215
Two Hybrid	two hybrid bait and prey pooling approach	MI:1113		Two Hybrid	two hybrid bait and prey pooling approach	MI:1113
Two Hybrid	one hybrid	MI:0432		Two Hybrid	one hybrid	MI:0432
Two Hybrid	tox-r dimerization assay	MI:0370		Two Hybrid	tox-r dimerization assay	MI:0370
Two Hybrid	lambda repressor two hybrid	MI:0655		Two Hybrid	lambda repressor two hybrid	MI:0655
Two Hybrid	three hybrid	MI:0588		Two Hybrid	three hybrid	MI:0588
Two Hybrid	Protein three hybrid	MI:0437		Two Hybrid	Protein three hybrid	MI:0437
Two Hybrid	Reverse two hybrid	MI:0726		Two Hybrid	Reverse two hybrid	MI:0726
Reconstruction	Reverse RAS Recruitment System	MI:0097		Reconstruction	Reverse RAS Recruitment System	MI:0097
Reconstruction	Mammalian P-P interaction Trap	MI:0231		Reconstruction	Mammalian P-P interaction Trap	MI:0231
Reconstruction	lexa b52 complementation	MI:0727		Reconstruction	lexa b52 complementation	MI:0727
Reconstruction	Protein Complementation Assay	MI:0090		Reconstruction	Protein Complementation Assay	MI:0090
Reconstruction	Ubiquitin Reconstruction	MI:0112		Reconstruction	Ubiquitin Reconstruction	MI:0112
Reconstruction	Beta Lactamase Complementation	MI:0011		Reconstruction	Beta Lactamase Complementation	MI:0011
Reconstruction	Transcriptional complementation assay	MI:0232		Reconstruction	Transcriptional complementation assay	MI:0232
Reconstruction	Gal4 vp16 complementation	MI:0728		Reconstruction	Gal4 vp16 complementation	MI:0728
Reconstruction	Split luciferase complementation	MI:1203		Reconstruction	Split luciferase complementation	MI:1203
Reconstruction	Beta galactosidase complementation	MI:0010		Reconstruction	Beta galactosidase complementation	MI:0010
Reconstruction	Split renilla luciferase complementation	MI:1037		Reconstruction	Split renilla luciferase complementation	MI:1037
Reconstruction	Dihydrofolate reductase reconstruction	MI:0111		Reconstruction	Dihydrofolate reductase reconstruction	MI:0111
Reconstruction	Lex-a dimerization assay	MI:0369		Reconstruction	Lex-a dimerization assay	MI:0369
Genetic Inference	Genetic Inference	MI:0254		Genetic Inference	Genetic Inference	MI:0254
Genetic Inference	dna directed dna polymerase assay	MI:0697		Genetic Inference	dna directed dna polymerase assay	MI:0697
Genetic Inference	Rna interference	MI:0256		Genetic Inference	Rna interference	MI:0256
Ligand Binding	Saturation Binding	MI:0440		Ligand Binding	Saturation Binding	MI:0440
Ligand Binding	Competition Binding	MI:0405		Ligand Binding	Competition Binding	MI:0405
Footprinting	Footprinting	MI:0417		Footprinting	Footprinting	MI:0417
Footprinting	DNase I footprinting	MI:0606		Footprinting	DNase I footprinting	MI:0606
Footprinting	Enzymatic footprinting	MI:0605		Footprinting	Enzymatic footprinting	MI:0605
Genetic Inference	Antisense oligonucleotides	MI:1192		Genetic Inference	Antisense oligonucleotides	MI:1192
FACS	Fluorescence-activated cell sorting	MI:0054		FACS	Fluorescence-activated cell sorting	MI:0054
Scintillation	Scintillation proximity assay	MI:0099		Scintillation	Scintillation proximity assay	MI:0099
DNA-RNA-Protein interaction	Nucleic acid uv cross-linking assay	MI:0430		DNA-RNA-Protein interaction	Nucleic acid uv cross-linking assay	MI:0430
Enzyme	Methyltransferase assay	MI:0515		Enzyme	Methyltransferase assay	MI:0515
DNA-RNA-Protein interaction	Rna immunoprecipitation	MI:1017		DNA-RNA-Protein interaction	Rna immunoprecipitation	MI:1017
Nanowires	silicon nanowire field-effect transistor	MI:1038		Nanowires	silicon nanowire field-effect transistor	MI:1038
Infrared spectroscopy	infrared spectroscopy	MI:0964		Infrared spectroscopy	infrared spectroscopy	MI:0964
Unspecified	experimental interaction detection	MI:0045		General	experimental interaction detection	MI:0045
Unspecified	Affinity Technology	MI:0400		General	Affinity Technology	MI:0400
Unspecified	biochemical	MI:0401		General	biochemical	MI:0401
Unspecified	unspecified	MI:0686		Unspecified	unspecified	MI:0686
Unspecified	docking	MI:0035		General	docking	MI:0035
Unspecified	biophysical	MI:0013		General	biophysical	MI:0013
Unspecified	solid phase assay	MI:0892		General	solid phase assay	MI:0892
Unspecified	in vivo	MI:0493		General	in vivo	MI:0493
Unspecified	in vitro	MI:0492		General	in vitro	MI:0492
Unspecified	experimental knowledge based	MI:0046		General	experimental knowledge based	MI:0046
Unspecified	gene name synonym	MI:MOV34-34KD		Unspecified	gene name synonym	MI:MOV34-34KD
Unspecified	gene name synonym	MI:HRIHFB2281		Unspecified	gene name synonym	MI:HRIHFB2281
Unspecified	biosensor	MI:0968		General	biosensor	MI:0968
Unspecified	structure based prediction	MI:0105		Unspecified	structure based prediction	MI:0105
Unspecified	gene name synonym	MI:bK984G1.4		Unspecified	gene name synonym	MI:bK984G1.4
Unspecified	gene name synonym	MI:S2		Unspecified	gene name synonym	MI:S2
Unspecified	interaction prediction	MI:0063		Unspecified	interaction prediction	MI:0063
Unspecified	text mining	MI:0110		Unspecified	text mining	MI:0110
Unspecified	genome based prediction	MI:0058		Unspecified	genome based prediction	MI:0058
Unspecified	sequence based prediction	MI:0101		Unspecified	sequence based prediction	MI:0101
